# In-depth and 3-Dimensional Exploration of the Budding Yeast Phosphoproteome

**DOI:** 10.1101/700070

**Authors:** Michael Charles Lanz, Kumar Yugandhar, Shagun Gupta, Ethan Sanford, Vitor Faça, Stephanie Vega, Aaron Joiner, Chris Fromme, Haiyuan Yu, Marcus Bustamante Smolka

**Affiliations:** Department of Molecular Biology and Genetics, Weill Institute for Cell and Molecular Biology, Cornell University, Ithaca, NY 14853; Department of Computational Biology, Weill Institute for Cell and Molecular Biology, Cornell University, Ithaca, NY 14853

## Abstract

Phosphorylation is one of the most dynamic and widespread post-translational modifications regulating virtually every aspect of eukaryotic cell biology. Here we present a comprehensive phosphoproteomic dataset for budding yeast, comprised of over 30,000 high confidence phosphorylation sites identified by mass spectrometry. This single dataset nearly doubles the size of the known phosphoproteome in budding yeast and defines a set of cell cycle-regulated phosphorylation events. With the goal of enhancing the identification of functional phosphorylation events, we performed computational positioning of phosphorylation sites on available 3D protein structures and systematically identified events predicted to regulate protein complex architecture. Results reveal a large number of phosphorylation sites mapping to or near protein interaction interfaces, many of which result in steric or electrostatic “clashes” predicted to disrupt the interaction. Phosphorylation site mutants experimentally validate our predictions and support a role for phosphorylation in negatively regulating protein-protein interactions. With the advancement of Cryo-EM and the increasing number of available structures, our approach should help drive the functional and spatial exploration of the phosphoproteome.
