## Supplemental Table S3 for "In-depth and 3-Dimensional Exploration of the Budding Yeast Phosphoproteome"

### Sheet: Sheet1
Notes for interpretation:
"0" Column represtents the phosphorylated residue.
Residue in red represents the location of the temperature sensitive mutation. The nature of the mutation is listed in the "Mutation" column.
The "-3" to "+3" depicts the a.a. sequence immediately upstream and downstream of the phosphorylated residue.
Protein	GeneName_Position	PHOS Position within protein	"-3"	"-2"	"-1"	0	"+1"	"+2"	"+3"	Mutation	Protein names	Localization prob	Phospho (STY) Probabilities
P22696	ESS1_161	161	E	S	G	S	G	V	H	H164R	Peptidyl-prolyl cis-trans isomerase ESS1	0.943085	VGEVSDIVES(0.057)GS(0.943)GVHVIK
P38313	AME1_52	52	P	I	L	S	S	P	K	S52P	Central kinetochore subunit AME1	0.832745	EENSPIQSPVQPILS(0.833)S(0.167)PK
P40991	NOP2_553	553	G	P	S	S	F	D	D	G550S	25S rRNA (cytosine(2870)-C(5))-methyltransferase	0.831127	IGPS(0.169)S(0.831)FDDNQASAK
P06787	CMD1_30	30	S	I	S	S	S	E	L	E31V	Calmodulin	0.520866	EAFALFDKDNNGSIS(0.397)S(0.521)S(0.081)ELATVMR
Q02775	SLU7_212	212	L	W	D	T	D	E	E	E215A	Pre-mRNA-splicing factor SLU7	1	DKSQTDETLWDT(1)DEEIELMK
P41819	DIM1_25	25	K	H	L	S	S	V	F	S25G	Dimethyladenosine transferase	0.5	HLS(0.5)S(0.5)VFK
P53148	SPC105_365	365	K	D	T	S	G	E	D	D363G	Spindle pole body component SPC105	0.995835	DT(0.004)S(0.996)GEDNDGDLEMMEK
Q05027	TAF9_80	80	Y	A	G	S	G	N	S	S83P	Transcription initiation factor TFIID subunit 9	0.999009	DALVYNDYAGS(0.999)GNS(0.001)AGSGLGVEDIR
P60010	ACT1_33	33	V	F	P	S	I	V	G	P32L	Actin	1	AVFPS(1)IVGRPR
P23293	SGV1_2	2	_	_	M	S	D	N	G	N5S	Serine/threonine-protein kinase BUR1	1	S(1)DNGSPAVLPK
P39940	RSP5_106	106	A	T	S	S	G	R	P	T104A	E3 ubiquitin-protein ligase RSP5	0.42372	VGDVLGHLDEDT(0.038)AT(0.115)S(0.424)S(0.424)GRPR
P40327	RPT2_241	241	N	Q	T	S	A	T	F	S99R	26S protease regulatory subunit 4 homolog	0.94783	AVANQT(0.026)S(0.948)AT(0.026)FLR
P38313	AME1_101	101	I	S	E	S	P	Q	N	A388D	Central kinetochore subunit AME1	1	SLISES(1)PQNVR
P40991	NOP2_385	385	R	T	K	S	L	I	A	A388D	25S rRNA (cytosine(2870)-C(5))-methyltransferase	0.992898	T(0.007)KS(0.993)LIANIHR
P60010	ACT1_60	60	E	A	Q	S	K	R	G	E57A/A58T	Actin	1	DSYVGDEAQS(1)KR
Q05791	CDC123_3	3	_	M	S	S	Q	E	Y	Y6N	Cell division cycle protein 123	0.5	S(0.5)S(0.5)QEYTTFIDIPVTR
P38313	AME1_53	53	I	L	S	S	P	K	L	S52P	Central kinetochore subunit AME1	0.734291	EENS(0.999)PIQS(0.001)PVQPILS(0.266)S(0.734)PK
Q99383	HRP1_37	37	S	G	T	S	Q	L	D	S34C	Nuclear polyadenylated RNA-binding protein 4	0.771379	AGS(0.114)GT(0.114)S(0.771)QLDQLAALQALSSSLNK
P14682	CDC34_73	73	F	P	F	S	P	P	Q	P71S	Ubiquitin-conjugating enzyme E2-34 kDa	1	FPEDFPFS(1)PPQFR
P41819	DIM1_26	26	H	L	S	S	V	F	K	S25G	Dimethyladenosine transferase	0.5	HLS(0.5)S(0.5)VFK
P32783	ABD1_388	388	E	R	F	S	P	K	M	K390I	mRNA cap guanine-N7 methyltransferase	1	WIERFS(1)PK
Q03654	CEF1_55	55	W	N	E	Y	L	N	P	W52G	Pre-mRNA-splicing factor CEF1	1	WNEY(1)LNPK
P53148	SPC105_364	364	A	K	D	T	S	G	E	D363G	Spindle pole body component SPC105	0.537793	DT(0.538)S(0.462)GEDNDGDLEMMEK
Q04338	VTI1_149	149	G	I	G	S	Q	I	M	I151T	t-SNARE VTI1	1	IANETEGIGS(1)QIMMDLR
P33419	SPC29_217	217	R	R	S	S	D	N	I	I220T	Spindle pole component 29	0.831812	RS(0.168)S(0.832)DNINK
Q02554	CUS1_414	414	S	E	V	T	S	A	E	S411P	Cold sensitive U2 snRNA suppressor 1	0.572043	LDHFQEDIS(0.001)EVT(0.572)S(0.427)AEEKLER
P60010	ACT1_53	53	K	D	S	Y	V	G	D	K50A/D51A	Actin	0.998898	DS(0.001)Y(0.999)VGDEAQSK
P60010	ACT1_52	52	Q	K	D	S	Y	V	G	K50A/D51A	Actin	0.998214	VGMGQKDS(0.998)Y(0.002)VGDEAQSKRGIL
P39940	RSP5_105	105	T	A	T	S	S	G	R	T104A	E3 ubiquitin-protein ligase RSP5	0.730123	VGDVLGHLDEDT(0.003)AT(0.134)S(0.73)S(0.134)GRPR
P23293	SGV1_6	6	D	N	G	S	P	A	V	N5S	Serine/threonine-protein kinase BUR1	0.999983	SDNGS(1)PAVLPK
P06704	CDC31_130	130	E	T	L	T	D	E	E	E133K	Cell division control protein 31	0.999601	ELGETLT(1)DEELR
P06787	CMD1_111	111	H	V	L	T	S	I	G	G113V	Calmodulin	0.992756	HVLT(0.993)S(0.007)IGEK
P06634	DED1_371	371	G	S	T	S	E	N	I	G368D	ATP-dependent RNA helicase DED1	0.705221	VGS(0.028)T(0.205)S(0.705)ENIT(0.061)QK
P06634	DED1_369	369	R	V	G	S	T	S	E	G368D	ATP-dependent RNA helicase DED1	0.999203	VGS(0.999)T(0.001)SENITQK
P38313	AME1_96	96	E	N	K	S	L	I	S	E93G	Central kinetochore subunit AME1	0.967714	S(0.968)LIS(0.032)ESPQNVR
P06787	CMD1_112	112	V	L	T	S	I	G	E	G113V	Calmodulin	0.999939	HVLTS(1)IGEK
Q05027	TAF9_83	83	S	G	N	S	A	G	S	S83P	Transcription initiation factor TFIID subunit 9	0.716247	DALVY(0.011)NDY(0.062)AGS(0.205)GNS(0.716)AGS(0.005)GLGVEDIR
P06787	CMD1_102	102	G	L	I	S	A	A	E	I100N/E104V	Calmodulin	1	VFDKNGDGLIS(1)AAELK
P38770	BRL1_445	445	P	L	P	T	S	P	K	P444L/T445S/S446P	Nucleus export protein BRL1	0.58907	TYPLPS(0.589)S(0.411)PK
P53731	ARC35_26	26	R	K	G	S	P	L	T	L28S	Actin-related protein 2/3 complex subunit 2	0.999634	KGS(1)PLTMDR
P33419	SPC29_167	167	R	L	E	S	F	I	L	E166D	Spindle pole component 29	1	LES(1)FILNSISDR
P06634	DED1_370	370	V	G	S	T	S	E	N	G368D	ATP-dependent RNA helicase DED1	0.791483	VGS(0.205)T(0.791)S(0.004)ENITQK
P39940	RSP5_104	104	D	T	A	T	S	S	G	T104A	E3 ubiquitin-protein ligase RSP5	0.544471	VGDVLGHLDEDT(0.024)AT(0.544)S(0.347)S(0.085)GRPR
Q99383	HRP1_36	36	G	S	G	T	S	Q	L	S34C	Nuclear polyadenylated RNA-binding protein 4	0.94385	AGS(0.056)GT(0.944)SQLDQLAALQALSSSLNK
P07274	PFY1_2	2	_	_	M	S	W	Q	A	W2A	Profilin	1	S(1)WQAYTDNLIGTGKVDK
P38770	BRL1_446	446	L	P	S	S	P	K	S	BRL1_446	Nucleus export protein BRL1	0.920726	TYPLPS(0.079)S(0.921)PK
Q02554	CUS1_411	411	E	D	I	S	E	V	T	S411P	Cold sensitive U2 snRNA suppressor 1	0.997493	LDHFQEDIS(0.997)EVT(0.235)S(0.767)AEEKLER
P38313	AME1_323	323	L	Q	P	S	L	_	_	Q321R	Central kinetochore subunit AME1	1	INENLSNELQPS(1)L
P60010	ACT1_365	365	Y	D	E	S	G	P	S	D363A/E364A	Actin	0.910202	QEYDES(0.91)GPS(0.09)IVHHK
