## Supplemental Table S10 for "In-depth and 3-Dimensional Exploration of the Budding Yeast Phosphoproteome"

### Sheet: Sheet1
PARAMETERS SUPERPHOS
Raw files searched without assignment of Experiment or Fraction. PTM parameter set as TRUE
GROUP SPECIFIC PARAMETERS
TYPE(Quantification)
TYPE: Standard
Multiplicity: 2
Max. Labeled: 3
Labels: Arg10/Lys8
Modifications:
Variable: Acetyl (Protein N-term)
Phospho (STY)
Fixed: Carbamidomethyl (C)
Max. number of modifications per peptide:4
Instrument:
Instrument Type: Orbitrap
First search peptide tolerance: 20
Main search peptide tolerance: 4.5
Peptide tolerance unit: ppm
Individual peptide mass tolerance: YES (checked)
Isotope match tolerance: 2
Isotope march tolerance unit: ppm
Centroid match tolerance: 8
Centroid match tolerance unit: ppm
Centroid half width: 35
Centroid half width unit: ppm
Time Valley factor : 1.4
Isotope time correlation: 0.6
Theoretical isotope correlation: 0.6
Recalibration unit: ppm
Use MS1 centroids: NO
Use MS2 centroids: NO
Intensity dependent calibration: NO
Min. peak length: 2
Max charge: 7
Min score for recalibration: 70
Cut peaks: YES
Gap scans: 1
Advanced peak splitting: NO
Intensity threshold: 0
Check mass deficit: YES
Intensity determination: Value at maximum
First search:
Separate variable modification for first search: NO
Separate enzyme for first search: NO
Digestion:
Digestion mode: Specific
Enzyme: Trypsin
Max. missed: 2
Label-free quantification
Label-free quantification: None
Misc.
Re-quantify: NO
Match type: Match from and to
GLOBAL PARAMETERS
Sequences
Fasta files: Uniprot_Yeast_Proteome_02062013_NoDecoys.fasta
Include contaminants: YES
Min.peptide length: 7
Max. peptide mass: 4600
Min.peptide length for unspecific search: 7
Max. peptide length for unspecific search: 25
Variation mode: none
Protein quantification
Label min. ratio count: 2
Peptides for quantification: Unique + razor
Use only unmodifies peptides: YES
Modifications used in protein quantification:Oxidation (M); Acetylation (Protein N-term); Phosphorylation (STY)
Discard unmodifies counterpart peptides: YES
Advanced ratio estimation: YES
Tables
Write msScans table: NO
Write msmsScans table: YES
Write ms3Scans table: YES
Write allPeptides table: YES
Write mzRange table: YES
Write mzTab: NO
Write pasefMsmsScans table: YES
Write accumulatedPasefMsmsScans table: YES
MS/MS analyzer
FTMS MS/MS match tolerance: 20
FTMS MS/MS match tolerance : ppm
FTMS MS/MS de novo tolerance: 10
FTMS MS/MS de novo tolerance unit: ppm
FTMS MS/MS deisotoping tolerance: 7
FTMS MS/MS deisotoping tolerance unit: ppm
FTMS top peaks per Da interval: 12
FTMS top x mass window [Da]: 100
FTMS de-isotoping : YES
FTMS higher charges: YES
FTMS water loss: YES
FTMS ammonia loss: YES
FTMS dependent losses: YES
FTMS recalibration: NO
ITMS MS/MS match tolerance: 0.5
ITMS MS/MS match tolerance : Da
ITMS MS/MS de novo tolerance: 0.25
ITMS MS/MS de novo tolerance unit: Da
ITMS MS/MS deisotoping tolerance: 0.15
ITMS MS/MS deisotoping tolerance unit: Da
ITMS top peaks per Da interval: 8
ITMS top x mass window [Da]: 100
ITMS de-isotoping : no
ITMS higher charges: YES
ITMS water loss: YES
ITMS ammonia loss: YES
ITMS dependent losses: YES
ITMS recalibration: NO
TOF MS/MS match tolerance: 40
TOF MS/MS match tolerance : ppm
TOF MS/MS de novo tolerance: 0.02
TOF MS/MS de novo tolerance unit: Da
TOF MS/MS deisotoping tolerance: 0.01
TOF MS/MS deisotoping tolerance unit: Da
TOF top peaks per Da interval: 10
TOF top x mass window [Da]: 100
TOF de-isotoping : YES
TOF higher charges: YES
TOF water loss: YES
TOF ammonia loss: YES
TOF dependent losses: YES
TOF recalibration: NO
UNKNOWN MS/MS match tolerance: 0.5
UNKNOWN MS/MS match tolerance : Da
UNKNOWN MS/MS de novo tolerance: 0.25
UNKNOWN MS/MS de novo tolerance unit: Da
UNKNOWN MS/MS deisotoping tolerance: 0.15
UNKNOWN MS/MS deisotoping tolerance unit: Da
UNKNOWN top peaks per Da interval: 8
UNKNOWN top x mass window [Da]: 100
UNKNOWN de-isotoping : NO
UNKNOWN higher charges: YES
UNKNOWN water loss: YES
UNKNOWN ammonia loss: YES
UNKNOWN dependent losses: YES
UNKNOWN recalibration: NO
Advanced
Calculate peak properties: NO
Decoy mode: Revert
Use for occupancies: Normalized ratios
Epsilon score for mutations: YES
Evaluate variant peptides separately: YES
Separate fasta files for first search: NONE
Disable MD5: NO
Max mods in site table: 3
Andromeda cache size: 350000
Identification
PSM FDR: 0.01
Protein FDR: 0.01
Site decoy fraction: 0.01
Min. peptides: 1
Min. razor + unique peptides: 1
Min. unique peptides: 0
Min. score for modifies peptides: 40
Min. delta score for unmodified peptides: 0
Min. delta scores for modified peptides: 6
Main search max. combinations: 200
Base FDR calculations on delta score: NO
Razor protein FDR: YES
Second peptides: YES
Match between runs: NO
Label Free quantification
Separate LFQ in parameter groups: NO
Stabilize large LFQ ratios: YES
Require MS/MS for LFQ comparisons: YES
iBAQ: NO
Advanced site intensities: YES
Folder locations
Temporary folder:
Combined folder location:
Fixed Andromeda index folder:
